# MetaPilot enables adaptive genome-aware DDA and DIA metaproteomics using microbial genome catalogues

**DOI:** 10.64898/2026.06.12.728088

**Authors:** Kai Cheng, Daniel Figeys

## Abstract

Metaproteomics directly measures microbial protein expression in complex communities, but analysis is constrained by large, poorly structured search spaces. Microbial gene catalogues provide broad coverage, but their pooled organization hinders genome-level evidence accumulation and consistent DDA and DIA analysis. Here, we present MetaPilot, a genome-aware workflow that uses conserved marker-protein evidence to guide adaptive genome-resolved search-space refinement. MetaPilot maps identifications to candidate genomes, ranks them by marginal peptide contribution, and constructs refined sample-specific search spaces for final identification, quantification and multi-layer reporting.

Across DDA and DIA datasets from defined mixtures and faecal microbiomes, MetaPilot adapted genome selection to sample complexity, preserved substantial overlap with published peptide identifications and expanded the detectable peptide space; iterative refinement further increased DIA identification while controlling search-space expansion. In DDA-independent reanalysis of Orbitrap human gut metaproteomes, MetaPilot identified 24.4% more peptides than the published DDA-derived library and more than twice the number identified by the matched DDA-assisted workflow. In a timsTOF DIA-PASEF mouse intestinal dataset, MetaPilot outperformed uMetaP in identification depth and enabled genome-resolved functional interpretation. These results establish that DDA-independent DIA metaproteomics, guided by genome-resolved marker evidence, can exceed DDA-assisted workflows in identification depth.
