## Supplementary Table 5 for "MetaPilot enables adaptive genome-aware DDA and DIA metaproteomics using microbial genome catalogues"

### Sheet: Sheet1
Marker4 category	Extraction rule from MAG protein FASTA headers	Gene-name fallback rule
Ribosomal	Header contains ribosomal protein	Matches ribosomal gene symbols such as rpl*, rps*, rpm*
Replication / transcription	Header contains gyrase, RNA polymerase, DNA polymerase, or gene-like terms rpoA/rpoB/rpoC, dnaE/dnaQ, gyrA/gyrB	Matches gyrA, gyrB, rpoA, rpoB, rpoC, dnaE, dnaQ
Elongation	Header contains elongation factor or EF terms such as EF-Tu, EF-G, EF-Ts, EF-P	Matches tuf, tufA, tufB, tsf, fusA, efp
Aminoacyl-tRNA synthetase	Header contains aminoacyl-tRNA / aa-tRNA / tRNA ligase or synthetase terms	Matches aaRS genes such as alaS, argS, asnS, aspS, cysS, glnS, gluS, hisS, ileS, leuS, lysS, proS, serS, thrS, trpS, tyrS, valS, plus metG, pheS, pheT
